# Cell-type-specific gene expression and regulation in the cerebral cortex and kidney of atypical *Setbp1*^S858R^ Schinzel Giedion Syndrome mice

**DOI:** 10.1101/2023.07.31.551338

**Authors:** Jordan H. Whitlock, Tabea M. Soelter, Timothy C. Howton, Elizabeth J. Wilk, Vishal H. Oza, Brittany N. Lasseigne

## Abstract

Schinzel Giedion Syndrome (SGS) is an ultra-rare autosomal dominant Mendelian disease presenting with abnormalities spanning multiple organ systems. The most notable phenotypes involve severe developmental delay, progressive brain atrophy, and drug-resistant seizures. SGS is caused by spontaneous variants in *SETBP1*, which encodes for the epigenetic hub SETBP1 transcription factor (TF). *SETBP1* variants causing classical SGS cluster at the degron, disrupting SETBP1 protein degradation resulting in toxic accumulation, while those located outside cause milder atypical SGS. Due to the multi-system phenotype, we evaluated gene expression and regulatory programs altered in atypical SGS by snRNA-seq of cerebral cortex and kidney of *Setbp1*^S858R^ heterozygous mice (corresponds to the human likely pathogenic *SETBP1*^S867R^ variant) compared to matched wild-type mice by constructing cell-type-specific regulatory networks. *Setbp1* was differentially expressed in excitatory neurons, but known SETBP1 targets were differentially expressed and regulated in many cell types. Our findings suggest molecular drivers underlying neurodevelopmental phenotypes in classical SGS also drive atypical SGS, persist after birth, and are present in the kidney. Our results indicate SETBP1’s role as an epigenetic hub leads to cell-type-specific differences in TF activity, gene targeting, and regulatory rewiring. This research provides a framework for investigating cell-type-specific variant impact on gene expression and regulation.
