## Supplemental Table 5 for "Cell-type-specific gene expression and regulation in the cerebral cortex and kidney of atypical *Setbp1*^S858R^ Schinzel Giedion Syndrome mice"

### Sheet: setbp1_mouse_targets
Target
All1
Cxxc7
Mll1
HRX
Kmt2a
6430520K01
ALL-1
Mll
mKIAA4050
HTRX1
9830141C09Rik
Phf8
mKIAA1111
Phf6
mKIAA1823
4931428F02Rik
2700007B13Rik
5730420M11Rik
Set
I-2PP2A
StF-IT-1
TAF-I
2610030F17Rik
D6a9
Hox-1.7
Hoxa9
Hox-1.8
Hoxa-10
Hoxa10
Hmgi-rs1
Hmga1b
Hmga1-rs1
Hmgiy
Hmga1
Hmga1a
Hmgi
Hmgy
se
Bmp5
Dpde3
Pde4d
9630011N22Rik
Cbfa2
Pebpa2b
CBF-alpha-2
Runx1
AML1
Pebp2a2
E2-2
MITF-2A
SEF2
TFE
Tcf-4
ME2
MITF-2B
Tcf4
ITF-2
SEF-2
bHLHb19
5730422P05Rik
ITF-2b
E2.2
ITF2
SEF2-1
ASP-I2
Evi9a
BCL-11A
Bcl11a
2810047E18Rik
Ctip1
Evi9
Evi9b
Evi9c
D930021L15Rik
mKIAA1809
Dntt
Tdt
Myb
c-myb
Niard
Nird
Myc
bHLHe39
Myc2
CRP2
Nfil6
Cebpb
LIP
LAP
C/EBPbeta
IL-6DBP
NF-IL6
NF-M
Adprp
PPOL
sPARP-1
parp-1
5830444G22Rik
ARTD1
Parp1
Adprt1
msPARP
PARP
Taf1a
TAFI48
mTAFI48
I1PP2A
LANP
PHAP1
Anp32
pp32
Anp32a
Trex1
Nme1
NDPK-A
NM23-M1
NM23A
APE
Apex1
Apex
HAP1
Ref-1
A830035E16
Acsf4
Aasdh
A230062G08Rik
U26
Abt1
9630032B01Rik
Af4
Rob
Aff1
Mllt2h
APC7
Anapc7
4930587A11Rik
Arl8
Arl5b
Asb7
Asb-7
D030055C23Rik
1600025G07Rik
Bag-5
4930405J06Rik
Bag5
Gs15
Bet1l
2610021K23Rik
Brca1
1700016H13Rik
4930579G24Rik
Ccdc174
C130022K22Rik
5630400A08
Ccdc184
Cdk8
p18
p18-INK4c
Cdkn2c
INK4c
p18INK4c
p18-INK6
4631422C13Rik
Cep192
D430014P18Rik
Nphp6
Cep290
b2b1454Clo
b2b1752Clo
mCEPT1
9930118K05Rik
Cept1
Chk1
Chek1
rad27
D8Wsu96e
Cherp
DAN16
5730408I11Rik
Scaf6
Narfl
9030612I22Rik
Ciao3
PRN
Clec16a
4932416N17Rik
curt
mKIAA0350
Cnih2
CNIH-2
Cnil
Coa8
Apop1
2810002N01Rik
Apopt1
Apop-1
1700081D05Rik
Cox4i1
COXIV-1
Cox4
COX
IV-1
COXIV
Cox4a
0610009I22Rik
Crls1
5730490M08Rik
4930557M15Rik
NYD-SP19
NAP
Ctnnbl1
P14L
5730471K09Rik
Cwf19l2
3230401L03Rik
9.03021e+16
9330151E16Rik
Gm2
Cyb5d2
Czib
0610037L13Rik
1110008H16Rik
D1Ucla4
Dcaf8
Wdr42a
D1Dau35e
H326
1110056G13Rik
9130022E05Rik
Ddi2
1700027M01Rik
Dgcr6
DLTA
6332404G05Rik
PDC-E2
Dlat
Casc1
Cfap94
A230084G12Rik
Las1
Dnai7
1810055D05Rik
Dnajc19
Tim14
2410012M04Rik
Dph5
Dpy30
2810410M20Rik
2610318G18Rik
Tmem77
2010305N14Rik
Dram2
phi-AP3
E4f1
p120E4F
Eed
l(7)5Rn
l7Rn5
lusk
Eef1g
2610301D06Rik
EF1G
66/67kDa
Eif3s7
eIF3p66
Eif3d
Eif3k
Eif3s12
1200009C21Rik
2310046H11Rik
Eif4b
Eif4a2
Elp3
2610507P14Rik
KAT9
Fam158b
Emc8
Noc4
Cox4nb
D2Ertd694e
Epc2
5830499L14
3010002K18Rik
Eprs1
Qprs
2410081F06Rik
Eprs
vp115
Fam62a
Esyt1
Mbc2
Etfdh
0610010I20Rik
4930469P12Rik
Lyrm5
Ghiso
Etfrf1
2310003H01Rik
Faap100
Faf1
Dffrx
Fam
Fam174b
Fam229b
1700025K23Rik
FKBP-15
FKBP133
FKBP-133
C430014M02Rik
Fkbp15
mKIAA0674
FKBO133
Fktn
Fcmd
D830030O17Rik
Ggcx
Ns
Gnl3
Golga7
GCP16
GOLGA3AP1
C130038N16Rik
HSPC041
EG628040
Gm6829
HSP1BP-1
Hs1bp1
mHAX-1s
Silg111
HAX-1
Hax1
SIG-111
1200006O09Rik
PSL3
Hm13
Spp
H13
4930443L17Rik
5031424B04Rik
H-13
Hs2st
mKIAA0448
Hs2st1
2OST
Ift122
sopb
Wdr10
Abcc10
OM-1
Om1
Ranbp8
6230418K12Rik
C130009K11Rik
MRP7
Ipo8
Itfg1
D8Wsu49e
2310047C21Rik
Cda08
Kiaa2013
2510039O18Rik
Kif1bp
0710007C18Rik
KBP
Kifbp
2510003E04Rik
mKIAA1279
ESTM31
Klhdc9
1190002J23Rik
A530090P03Rik
Klri2
Gm1074
4922502D21Rik
SPATA78
Clec2m
Klre-1
Klre1
NKG2I
Klri1
Gm156
Klrh1
Leo1
Gm185
Lins
Lins2
Wins2
Lins1
2700083B01Rik
Pam14
9130413I22Rik
Mrfap1
4932441F23Rik
1200008A14Rik
Lrrcc1
Lsm4
Map4k1
Hpk1
mHPK1
Med1
Mbd4
MCT-1
Mcts1
1500019M23Rik
2810405O22Rik
Ixl
Med29
Mef2
5430401D19Rik
Mef2c
9930028G15Rik
avc6
B8d3
Mks1
0610006G08Rik
Brp44l
3830411I18Rik
Mpc1
Mrpl15
HSPC145
Rpml7
MRP-L7
Mrps12
Rpms12
rps12
Mrps16
S16mt
Mprs16
1500011E11Rik
C130068I12Rik
4732465J09Rik
C230003M11
Myo9a
Zfp121
Zfp98
Mzf1
Mzf-2
Mzf2
Znf42
5730533P17Rik
Naa30
4930487N19Rik
Nat12
Naaladl2
Gm1021
2810043G22Rik
EG635702
Nbr1
mKIAA0049
CIA
Ncoa5
ND6
mKIAA1165
N4wbp5a
9130207N19Rik
0710001O20Rik
Ndfip2
2810436B12Rik
ACP
CI-SDAP
SDAP
9130423F15Rik
Ndufab1
2210401F17Rik
2310039H15Rik
2610003B19Rik
8kDa
Ndufs5
Neurl4
Nrap
Nol6
Wbscr20a
Nsun5
Nol1r
9830109N13Rik
Wbscr20
4933414E04Rik
NOPD1
Nsun6
4933403D21Rik
Nudt9
1190002C07Rik
ADPR-PPase
5730511K23Rik
Paf1
Parg
Pbrm1
BAF180
Pb1
2610016F04Rik
Pcnxl4
4932413O10
Pcnx4
1810048J11Rik
mKIAA1990
Pdpr
4930402E16Rik
Pdss2
mDLP1
Plmp
kd
5430420P03Rik
Gm60
D230025D16Rik
Phaf1
Lin10
Phkb
PIG-K
3000001O05Rik
Gm38470
Pigk
6030436C20Rik
PRK2
Prkcl2
Pkn2
Stk7
Ppp5c
PP5
Mpnd
Lmp19
Psmb6
6720456J22Rik
Psmd8
Rad52
Rad52yh
Garnl1
Ralgapa1
Tulip1
2310003F20Rik
GRIPE
4930400K19Rik
mKIAA0884
Rbm33
6430512A10Rik
Prr8
3200001K10Rik
2410085M17Rik
Riok2
2010110K24Rik
ARK
Arkadia
Rnf111
Rnf139
4930555P18Rik
Rps16
A830084F09Rik
Rps6kl1
2410015F05Rik
SerRSmt
D7Ertd353e
Sars2
SerRS
9430015P09Rik
2023-09-15
Selenof
Senp8
9130010J17Rik
Nedp1
Prsc2
Den1
Sfr1
6330577E15Rik
Meir5
Slc31a1
Ctr1
4930445G01Rik
Spt5
Supt5
Supt5h
Taf13
2010309N11Rik
1810004N01Rik
TAFII18
6330528C20Rik
Taf5
G4.5
Tafazzin
5031411C02Rik
9130012G04Rik
Taz
Tbc1d23
D030022P07Rik
4930451A13Rik
HBLP1
VRP
Tbc1d8
AD3
Tcea1
S-II
2610017J16Rik
2610025M23Rik
Tgds
Timm23
Tim23
Tmem177
2300008B03Rik
9130014E20Rik
B130008E12Rik
mSmile
Tmtc3
Tomm7
Tom7
1110020J08Rik
4021401A16Rik
Trappc5
TRS31
Tsen2
Ttc23
1600012K10Rik
Tti2
Tube
Tube1
2310061K05Rik
TRP32
32kDa
Txnl
Txnl1
Ubr1
2810449C13Rik
Usp31
Usp48
D330022K21Rik
2700066J21Rik
NY-CO-16
Utp14a
JsdX
SDCCAG16
mKIAA0266
4932411L21Rik
Utp14b
jsd
Utp25
Def
Diexf
endobrevin
Vamp8
Edb
mKIAA0541
Wdr7
TRAG
Zc3h10
2610312B22Rik
Ierepo4
FM22
Zc3h15
1700006A17Rik
1810012H02Rik
TCF-8
ZEB
Zfx1a
Zeb1
Tcf8
Zfx1ha
Nil2
Tcf18
Zfhx1a
MEB1
3110032K11Rik
AREB6
BZP
Tw
Zfhep
[delta]EF1
2610510D14Rik
2900082I05Rik
Zmat2
Zfp330
Znf330
Noa36
Znhit6
2410019A14Rik
C130099L13Rik
NSPA
8430405D05Rik
Zzef1
mKIAA0399
Klc1
Kns2
Cnpy1
1500012D20Rik
9630008K15Rik
Nap1l2
