## Supplemental Table 6 for "Cell-type-specific gene expression and regulation in the cerebral cortex and kidney of atypical *Setbp1*^S858R^ Schinzel Giedion Syndrome mice"

### Sheet: all
cell type	tissue	condition	time (seconds)	iterations	total number of genes	number of TFs	final hamming distance
astrocytes	cerebral cortex	control	3493.18	44	22033	1080	0.00086
astrocytes	cerebral cortex	heterozygous	3341.69	44	22033	1080	0.00094
excitatory neurons	cerebral cortex	control	3450.44	44	22033	1080	0.00094
excitatory neurons	cerebral cortex	heterozygous	3467.08	44	22033	1080	0.00097
fibroblasts	cerebral cortex	control	3587.3	44	22033	1080	0.00084
fibroblasts	cerebral cortex	heterozygous	3442.68	43	22033	1080	0.00097
inhibitory neurons	cerebral cortex	control	3545.06	44	22033	1080	0.00094
inhibitory neurons	cerebral cortex	heterozygous	3481.41	44	22033	1080	0.00089
microglia	cerebral cortex	control	3176.43	39	22033	1080	0.00094
microglia	cerebral cortex	heterozygous	3272.5	40	22033	1080	0.00084
pericytes	cerebral cortex	control	3241.15	42	22033	1080	0.00094
pericytes	cerebral cortex	heterozygous	3296.72	40	22033	1080	0.00085
oligodendrocytes	cerebral cortex	control	3533.91	43	22033	1080	0.00084
oligodendrocytes	cerebral cortex	heterozygous	3250.72	41	22033	1080	0.00095
opcs	cerebral cortex	control	3297.81	42	22033	1080	0.00098
opcs	cerebral cortex	heterozygous	3482.49	43	22033	1080	0.00088
B cells	whole kidney cortex	control	2644	40	20429	1080	0.00091
B cells	whole kidney cortex	heterozygous	2799.59	40	20429	1080	0.00083
CDIC type A	whole kidney cortex	control	2866.94	41	20429	1080	0.00091
CDIC type A	whole kidney cortex	heterozygous	2883.36	41	20429	1080	0.00088
CDIC type B	whole kidney cortex	control	5232.73	42	20429	1080	0.00085
CDIC type B	whole kidney cortex	heterozygous	4958.84	39	20429	1080	0.00096
CDPC	whole kidney cortex	control	5302.44	41	20429	1080	0.00091
CDPC	whole kidney cortex	heterozygous	5302.58	41	20429	1080	0.00088
DCT	whole kidney cortex	control	2679.88	39	20429	1080	0.00098
DCT	whole kidney cortex	heterozygous	2880.35	42	20429	1080	0.00089
DLH	whole kidney cortex	control	2744.9	40	20429	1080	0.00089
DLH	whole kidney cortex	heterozygous	3000.12	42	20429	1080	0.00094
endothelial	whole kidney cortex	control	2749.4	40	20429	1080	0.00098
endothelial	whole kidney cortex	heterozygous	2837.64	42	20429	1080	0.00085
fibroblasts	whole kidney cortex	control	2890.43	41	20429	1080	0.00094
fibroblasts	whole kidney cortex	heterozygous	2782.96	40	20429	1080	0.00094
LOH	whole kidney cortex	control	2792.02	39	20429	1080	0.00099
LOH	whole kidney cortex	heterozygous	3053.73	43	20429	1080	0.00092
macrophages	whole kidney cortex	control	2955.68	43	20429	1080	0.00086
macrophages	whole kidney cortex	heterozygous	2755.27	40	20429	1080	0.00096
PCTS1	whole kidney cortex	control	2882.71	42	20429	1080	0.00092
PCTS1	whole kidney cortex	heterozygous	2880.45	42	20429	1080	0.00094
PCTS2	whole kidney cortex	control	3001.66	44	20429	1080	0.00089
PCTS2	whole kidney cortex	heterozygous	3076.01	45	20429	1080	0.00088
pericytes	whole kidney cortex	control	3054.18	42	20429	1080	0.00085
pericytes	whole kidney cortex	heterozygous	5373.71	40	20429	1080	0.00083
podocytes	whole kidney cortex	control	5588.19	42	20429	1080	0.00092
podocytes	whole kidney cortex	heterozygous	2775.59	41	20429	1080	0.00096
PST	whole kidney cortex	control	2726.93	40	20429	1080	0.00095
PST	whole kidney cortex	heterozygous	2732.56	40	20429	1080	0.00086
PT	whole kidney cortex	control	2914.32	42	20429	1080	0.00087
PT	whole kidney cortex	heterozygous	2967.53	43	20429	1080	0.00092
smcs	whole kidney cortex	control	2817.44	42	20429	1080	0.00094
smcs	whole kidney cortex	heterozygous	2772.18	41	20429	1080	0.00099
