## Supplemental Table 7 for "Cell-type-specific gene expression and regulation in the cerebral cortex and kidney of atypical *Setbp1*^S858R^ Schinzel Giedion Syndrome mice"

### Sheet: Sheet1
	astrocytes	excitatory_neurons	fibroblasts_cortex	inhibitory_neurons	microglia	oligodendrocytes	opcs	pericytes_cortex	Bcell	CDIC_typeA	CDIC_typeB	CDPC	DCT	DLH	LOH	PCTS1	PCTS2	PST	PT	endothelial	fibroblasts	macrophages	pericytes	podocytes	smcs
increased in S858R	26.8915	25.0034	12.504	16.5751	19.793	9.09545	24.9036	3.08174	24.9988	25.0037	17.715	25.0037	37.2852	37.1335	47.4522	24.9988	29.1791	24.9988	31.6658	26.9127	24.9988	10.1522	18.0968	24.6365	22.2772
increased in WT	23.1108	25.0034	27.3181	22.9792	19.7522	72.3006	19.8611	80.9377	25.0037	25.0037	32.2874	24.9988	12.727	12.869	2.5503	25.0037	20.8233	25.0037	18.3416	23.0897	25.0037	39.9873	31.9105	25.361	27.7302
Total number of differentially targeted genes increased in S858R	5925	5509	2755	3652	4361	2004	5487	679	5107	5108	3619	5108	7617	7586	9694	5107	5961	5107	6469	5498	5107	2074	3697	5033	4551
Total number of differentially targeted genes decreased in S858R	5092	5509	6019	5063	4352	15930	4376	17833	5108	5108	6596	5107	2600	2629	521	5108	4254	5108	3747	4717	5108	8169	6519	5181	5665
